# Direct long read visualization reveals metabolic interplay between two antimalarial drug targets

**DOI:** 10.1101/2023.02.13.528367

**Authors:** Shiwei Liu, Emily R. Ebel, Aleksander Luniewski, Julia Zulawinska, Mary Lewis Simpson, Jane Kim, Nnenna Ene, Thomas Werner Anthony Braukmann, Molly Congdon, Webster Santos, Ellen Yeh, Jennifer L. Guler

## Abstract

Increases in the copy number of large genomic regions, termed genome amplification, are an important adaptive strategy for malaria parasites. Numerous amplifications across the *Plasmodium falciparum* genome contribute directly to drug resistance or impact the fitness of this protozoan parasite. During the characterization of parasite lines with amplifications of the *dihydroorotate dehydrogenase* (*DHODH*) gene, we detected increased copies of an additional genomic region that encompassed 3 genes (~5 kb) including *GTP cyclohydrolase I* (*GCH1* amplicon). While this gene is reported to increase the fitness of antifolate resistant parasites, *GCH1* amplicons had not previously been implicated in any other antimalarial resistance context. Here, we further explored the association between *GCH1* and *DHODH* copy number. Using long read sequencing and single read visualization, we directly observed a higher number of tandem *GCH1* amplicons in parasites with increased *DHODH* copies (up to 9 amplicons) compared to parental parasites (3 amplicons). While all *GCH1* amplicons shared a consistent structure, expansions arose in 2-unit steps (from 3 to 5 to 7, etc copies). Adaptive evolution of *DHODH* and *GCH1* loci was further bolstered when we evaluated prior selection experiments; *DHODH* amplification was only successful in parasite lines with pre-existing *GCH1* amplicons. These observations, combined with the direct connection between metabolic pathways that contain these enzymes, lead us to propose that the *GCH1* locus is beneficial for the fitness of parasites exposed to *DHODH* inhibitors. This finding highlights the importance of studying variation within individual parasite genomes as well as biochemical connections of drug targets as novel antimalarials move towards clinical approval.

**Author Summary:** Malaria is caused by a protozoan parasite that readily evolves resistance to drugs that are used to treat this deadly disease. Changes that arise in the parasite genome, including extra copies of important genes, directly contribute to this resistance or improve how well the resistant parasite competes. In this study, we identified that extra copies of one gene (*GTP cyclohydrolase* or *GCH1*) were more likely to be found in parasites with extra copies of another gene on a different chromosome (*dihydroorotate dehydrogenase* or *DHODH*). A method that allows us to view long pieces of DNA from individual genomes was especially important for this study; we were able to assess gene number, arrangement, and boundary sequences, which provided clues into how extra copies evolved. Additionally, by analyzing previous experiments, we identified that extra *GCH1* copies improved resistance to drugs that target DHODH. The relationship between these two loci is supported by a direct connection between the folate and pyrimidine biosynthesis pathways that the parasite uses to make DNA. Since *GCH1* amplicons are common in clinical parasites worldwide, this finding highlights the need to study metabolic connections to avoid resistance evolution.
