## Supplementary material for "Direct long read visualization reveals metabolic interplay between two antimalarial drug targets": Table S

### Sheet: Table S1
Supplementary Table 1. Oxford Nanopore sequencing datasets new to this manuscript
Sample	Flow cell	Number of reads*	Median read quality*	Read length N50*	Mean read length*	Read qscore > Q10*	Mapped reads**	GC Percentage**	Mean Coverage**	Standard Deviation of Coverage**	Mean Mapping Quality**	General error rate**	Genome coverage >= 1x**	Genome coverage >= 10X**	Genome coverage >= 20X**
WT1	R9.4.1	150489	13.6	15574	10902.6	142449 (94.7%)	76321 (50.72%)	20.55%	27.7063	81.9372	54.34	10.50%	99.18%	95.31%	75.24%
H2	R9.4.1	70014	13.5	15985	11460.8	66312 (94.7%)	39172 (55.95%)	21.12%	11.8155	58.3626	54.43	11.12%	98.51%	39.29%	6.18%
H2	R10.3	92525	14	7324	4919	88440 (95.6%)	49078 (53.04%)	20.01%	9.7001	28.5483	54.1303	9.65%	98.11%	37.37%	1.75%
3D7	R9.4.1	111074	13.5	17587	12126.1	105033 (94.6%)	44753 (40.29%)	21.25%	23.2388	57.8009	57.37	6.98%	99.99%	97.12%	46.06%
M1	R10.4	68517	12.8	32145	8953.5	47284 (69.0%)	36642 (53.48%)	0.197	21.0047	10.1425	53.52	0.1056	0.9827	0.9128	0.5436
M1	R10.4.1	39218	15.4	99716	12493	37131 (94.7%)	33796 (86.17%)	0.1927	52.2869	24.3423	55.92	0.0754	0.9885	0.954	0.9328
*Indicated values are from Nanoplot.
**Indicated values are from QualiMap (García-Alcalde et al., 2012).

### Sheet: Table S2
Supplementary Table 2. Quantification of long reads covering the GCH1 amplicon displays greater variability in amplicon number from DSM1 resistant parasites
Data source	Parasite line (N50)	Read length (bp)%						% at or below exp CN	% above exp CN	Number of reads at each CN level**
		Mean	Median	Minimum	Maximum	No. of reads	Exp. CN			1	1+/2	2+/3	3+/4	4+/5	5+/6	6+/7	7+/8	8+/9
This study	WT1 (Dd2) (15.6 kb)	48982	51144	13030	94796	19	3	0.8947	0.1053	nd	2	15	2^	nd	nd	nd	nd	nd
This study	M1 (32 kb for R10.4, 100 kb for R10.4.1*)	69019	49018	10497	382408	62	3	0.3871	0.6129	nd	9	15	8	19	8	1	nd	2
This study	H2 (16 kb for R9, 7 kb for R10*)	40593	26439	17873	102495	17	3	0.4706	0.5294	nd	7	1	nd	4	2	3	nd	nd
This study	3D7 (17.6kb)	40988	nd	12855	76486	17	4	0.8824	0.1176	nd	3	2	10	2	nd	nd	nd	nd
Vembar et al., 2016	3D7 (18.1kb)	26137	nd	17281	34427	19	4	0.7368	0.2632	nd	1	1	12	4	1	nd	nd	nd
Ellen Yeh (Stanford University)	Dd2_674140 (8.2kb)#	33047	nd	12746	61070	26	3	0.8846	0.1154	1	13	9	3	nd	nd	nd	nd	nd
Ellen Yeh (Stanford University)	Dd2_PC (7.6kb)#	26886	nd	14044	44512	14	3	0.7857	0.2143	nd	7	4	2	1	nd	nd	nd	nd
Ellen Yeh (Stanford University)	W2_C1 (4.0kb)#	28946	nd	12215	59467	17	3	0.8824	0.1176	nd	7	8	2	nd	nd	nd	nd	nd
Ellen Yeh (Stanford University)	W2_PC (4.1kb)#	28365	nd	13684	40315	9	3	0.7778	0.2222	nd	5	2	2	nd	nd	nd	nd	nd
Ellen Yeh (Stanford University)	Plasmodium_3D7_6uM (32.3kb)#	46293	nd	11463	125233	268	4	0.8843	0.1157	nd	24	17	196	29	1	1	nd	nd
nd, not determined
%Evaluation of reads that cover the gch1 amplicon that are greater then 10kb (or 20x 500bp blocks).
*Includes multiple runs; see Table S1.
**This analysis includes spanning and non-spanning reads. Spanning reads include sequences that sit both upstream and downstream of the amplicons. Non-spanning reads begin or end within an amplicon, and therefore the exact CN level cannot be assigned.
^Non-spanning reads from Dd2 categorized as 3+ were truncated in the 3rd amplicon and showed no indication of containing 4 amplicons.
nd, not detected
#For sample treatment and sequencing analysis, see Supplementary Method. W2 is the parental line of Dd2 parasites
CN, copy number

### Sheet: Table S3
Supplementary Table 3. DHODH and GCH1 copy number as determined by short read sequencing of parasites resistant to DHODH inhibitors
DHODH inhibitor	Study	Parental line (GCH1 copy number)	GCH1 copy number (clone name)	DHODH copy number	DHODH amplicon size	MDR1 Copy number
DSM1	Guler et al., 2013 (4 selected lines)ˆ	Dd2 (WT1, 2.9)	10.2 (H2&)	9.2	73400 bp	3.3
			5.3 (H5)	7.6	73400 bp	3
			4.4 (L1)	3.6	73400 bp	3.1
			3.3 (H6)	6.3	88899 bp	2.1
DSM705	Palmer et al., 2021 (3 selected lines)#	3D7-A10 (6.5)	6.2	4.4	47400 bp	1
			6.7	4.4	47300 bp
			6.2	5.3	47400 bp
DSM705	Palmer et al., 2021 (2 selected lines)#	Dd2- B2 (3.6)	3.3	2	41000 bp	2.1
	(2 selected lines)		3.7	2.3	39900 bp	2.1
DSM265	Mandt et al., 2019 (5 selected lines)#	3D7-A10 (5.3)	5.1	nd*	N/A	1
			4.4
			5.2
			5.4
			4.6	2.2 (n=1)	57600 bp	1
DSM267	Mandt et al., 2019 (5 selected lines)#	3D7-A10 (5.5)	4.2	nd*	N/A	1
			5
			5.4
			5.1
			7.7
&A portion of DHODH copies are carried on extrachromosomal DNA (ecDNA) in this parasite line (McDaniels et al., 2021); highly variable ecDNA copy number may drive greater dependence on folate biosynthesis then the other resistance contexts.
nd*, DHODH amplifications were not detected; mutations in DHODH contribute to resistance (instead of increased copy number). Variation in compounds, selection concentrations, step-wise selection approach, etc from individual studies may have triggered evolution of DHODH mutations versus amplifications.
^parental line was cloned by limiting dilution prior to selections and all parasites were grown in 20% human serum under continuous drug application
# the clonal status of the parental line prior to selection was unknown and all parasites were grown in media supplemented with albumax II.
CN threshold for amplification is >=2

### Sheet: Table S4
Supplementary Table 4. Detection of known amplifications by Illumina short reads from parasites resistant to DHODH inhibitors
Studies	Parasite line	Clone name	Treatment	NCBI SRA number		amplicon details (MDR1-chr 5, GCH1-chr 12, DHODH-chr 6)
					CNV detection method	Chromosome	Start position	End position	Amplicon size	Copy number	Amplicon name
Palmer et al., 2021	3D7-A10	Parent (3D7-A10)	None	Data acquired from author	CNVnator	Pf3D7_12_v3	974301	976000	1700	6	GCH1
Palmer et al., 2021	3D7-A10	3D7-DSM705-F2-B4_S11	DSM705	Data acquired from author	CNVnator	Pf3D7_06_v3	115701	163100	47400	4	DHODH
Palmer et al., 2021	3D7-A10	3D7-DSM705-F2-B4_S11	DSM705	Data acquired from author	CNVnator	Pf3D7_12_v3	974301	976000	1700	6	GCH11
Palmer et al., 2021	3D7-A10	3D7-DSM705-F3-C4_S8	DSM705	Data acquired from author	CNVnator	Pf3D7_06_v3	115701	163000	47300	4	DHODH
Palmer et al., 2021	3D7-A10	3D7-DSM705-F3-C4_S8	DSM705	Data acquired from author	CNVnator	Pf3D7_12_v3	974301	976000	1700	7	GCH1
Palmer et al., 2021	3D7-A10	3D7-DSM705-F3-H1_S5	DSM705	Data acquired from author	CNVnator	Pf3D7_06_v3	115701	163100	47400	5	DHODH
Palmer et al., 2021	3D7-A10	3D7-DSM705-F3-H1_S5	DSM705	Data acquired from author	CNVnator	Pf3D7_12_v3	974301	976000	1700	6	GCH1
Palmer et al., 2021	3D7-A10	3D7-DSM705-F2-B4_S11	DSM705	Data acquired from author	Lumpy	Pf3D7_12_v3	974240	976039	1799	nd*	GCH1
Palmer et al., 2021	3D7-A10	3D7-DSM705-F3-C4_S8	DSM705	Data acquired from author	Lumpy	Pf3D7_12_v3	974240	976039	1799	nd	GCH1
Palmer et al., 2021	3D7-A10	3D7-DSM705-F3-H1_S5	DSM705	Data acquired from author	Lumpy	Pf3D7_12_v3	974240	976039	1799	nd	GCH1
Palmer et al., 2021	Dd2-B2	Parent (Dd2-B2)	None	Data acquired from author	CNVnator	Pf3D7_05_v3	888501	969600	81100	2	MDR1
Palmer et al., 2021	Dd2-B2	Parent (Dd2-B2)	None	Data acquired from author	CNVnator	Pf3D7_12_v3	971401	976400	5000	4	GCH1
Palmer et al., 2021	Dd2-B2	Dd2-DSM705-F1-JoS_S6	DSM705	Data acquired from author	CNVnator	Pf3D7_05_v3	888501	969900	81400	2	MDR1
Palmer et al., 2021	Dd2-B2	Dd2-DSM705-F1-JoS_S6	DSM705	Data acquired from author	CNVnator	Pf3D7_06_v3	91801	132800	41000	2	DHODH
Palmer et al., 2021	Dd2-B2	Dd2-DSM705-F1-JoS_S6	DSM705	Data acquired from author	CNVnator	Pf3D7_12_v3	971401	977800	6400	3	GCH1
Palmer et al., 2021	Dd2-B2	Dd2-DSM705-F2-JoS_S7	DSM705	Data acquired from author	CNVnator	Pf3D7_05_v3	888401	969900	81500	2	MDR1
Palmer et al., 2021	Dd2-B2	Dd2-DSM705-F2-JoS_S7	DSM705	Data acquired from author	CNVnator	Pf3D7_06_v3	92801	132700	39900	2	DHODH
Palmer et al., 2021	Dd2-B2	Dd2-DSM705-F2-JoS_S7	DSM705	Data acquired from author	CNVnator	Pf3D7_12_v3	971201	976400	5200	4	GCH1
Mandt et al., 2019	3D7 A10	Parent	None	SRR7716390	CNVnator	Pf3D7_12_v3	974301	976000	1700	5	GCH1
Mandt et al., 2019	3D7 A10	Clone	DSM265	SRR7716387	CNVnator	Pf3D7_12_v3	974201	976000	1800	5	GCH1
Mandt et al., 2019	3D7 A10	Clone	DSM265	SRR7716388	CNVnator	Pf3D7_12_v3	974201	976100	1900	4	GCH1
Mandt et al., 2019	3D7 A10	Clone	DSM265	SRR7716391	CNVnator	Pf3D7_12_v3	974301	976000	1700	5	GCH1
Mandt et al., 2019	3D7 A10	Clone	DSM265	SRR7716394	CNVnator	Pf3D7_12_v3	974301	976000	1700	5	GCH1
Mandt et al., 2019	3D7 A10	Clone	DSM265	SRR7716396	CNVnator	Pf3D7_06_v3	99501	157100	57600	2	DHODH
Mandt et al., 2019	3D7 A10	Clone	DSM265	SRR7716396	CNVnator	Pf3D7_12_v3	974101	976000	1900	5	GCH1
Mandt et al., 2019	3D7 A10	Clone	DSM265	SRR7716392	CNVnator	nd
Mandt et al., 2019	3D7 A10	Clone	DSM265	SRR7716393	CNVnator	nd
Mandt et al., 2019	3D7 A10	Parent	None	SRR7716420	CNVnator	Pf3D7_12_v3	974301	976000	1700	6	GCH1
Mandt et al., 2019	3D7 A10	Clone	DSM267	SRR7716417	CNVnator	Pf3D7_12_v3	974301	976000	1700	4	GCH1
Mandt et al., 2019	3D7 A10	Clone	DSM267	SRR7716418	CNVnator	Pf3D7_12_v3	974301	976000	1700	5	GCH1
Mandt et al., 2019	3D7 A10	Clone	DSM267	SRR7716419	CNVnator	Pf3D7_12_v3	974301	976000	1700	5	GCH1
Mandt et al., 2019	3D7 A10	Clone	DSM267	SRR7716422	CNVnator	Pf3D7_12_v3	974201	976000	1800	5	GCH1
Mandt et al., 2019	3D7 A10	Clone	DSM267	SRR7716423	CNVnator	Pf3D7_12_v3	974301	976000	1700	8	GCH1
Mandt et al., 2019	3D7 A10	Clone	DSM267	SRR7716424	CNVnator	Pf3D7_06_v3	71601	138500	66900	2	DHODH
Mandt et al., 2019	3D7 A10	Clone	DSM267	SRR7716421	CNVnator	nd
Mandt et al., 2019	3D7 A10	Clone	DSM267	SRR7716426	CNVnator	nd
Mandt et al., 2019	3D7 A10	Clone	DSM267	SRR7716424	Lumpy	Pf3D7_12_v3	974240	976038	1798	nd	GCH1
Guler et al., 2013	Dd2	H6	DSM1	SRR941237	CNVnator	Pf3D7_05_v3	888401	891800	3400	2	MDR1
Guler et al., 2013	Dd2	H6	DSM1	SRR941237	CNVnator	Pf3D7_05_v3	892101	955700	63600	2	MDR1
Guler et al., 2013	Dd2	H6	DSM1	SRR941237	CNVnator	Pf3D7_05_v3	957701	962100	4400	2	MDR1
Guler et al., 2013	Dd2	H6	DSM1	SRR941237	CNVnator	Pf3D7_05_v3	962801	970200	7400	2	MDR1
Guler et al., 2013	Dd2	H6	DSM1	SRR941237	CNVnator	Pf3D7_06_v3	69201	73400	4200	6	DHODH
Guler et al., 2013	Dd2	H6	DSM1	SRR941237	CNVnator	Pf3D7_06_v3	73501	158100	84600	7	DHODH
Guler et al., 2013	Dd2	H6	DSM1	SRR941237	CNVnator	Pf3D7_12_v3	971101	976400	5300	3	GCH1
Guler et al., 2013	Dd2	L1	DSM1	SRR941238	CNVnator	Pf3D7_05_v3	888401	891800	3400	3	MDR1
Guler et al., 2013	Dd2	L1	DSM1	SRR941238	CNVnator	Pf3D7_05_v3	892101	895400	3300	3	MDR1
Guler et al., 2013	Dd2	L1	DSM1	SRR941238	CNVnator	Pf3D7_05_v3	895501	970200	74700	3	MDR1
Guler et al., 2013	Dd2	L1	DSM1	SRR941238	CNVnator	Pf3D7_06_v3	79101	152500	73400	4	DHODH
Guler et al., 2013	Dd2	L1	DSM1	SRR941238	CNVnator	Pf3D7_12_v3	971001	976500	5500	4	GCH1
Guler et al., 2013	Dd2	Parent (WT1)	None	SRR941239	CNVnator	Pf3D7_05_v3	888401	891800	3400	3	MDR1
Guler et al., 2013	Dd2	Parent (WT1)	None	SRR941239	CNVnator	Pf3D7_05_v3	892001	970200	78200	3	MDR1
Guler et al., 2013	Dd2	Parent (WT1)	None	SRR941239	CNVnator	Pf3D7_12_v3	971001	976500	5500	3	GCH1
Guler et al., 2013	Dd2	H2	DSM1	SRR941240	CNVnator	Pf3D7_05_v3	888401	970200	81800	3	MDR1
Guler et al., 2013	Dd2	H2	DSM1	SRR941240	CNVnator	Pf3D7_06_v3	79101	152500	73400	9	DHODH
Guler et al., 2013	Dd2	H2	DSM1	SRR941240	CNVnator	Pf3D7_12_v3	971101	976500	5400	10	GCH1
Guler et al., 2013	Dd2	H5	DSM1	SRR941241	CNVnator	Pf3D7_05_v3	888301	895400	7100	3	MDR1
Guler et al., 2013	Dd2	H5	DSM1	SRR941241	CNVnator	Pf3D7_05_v3	895501	970200	74700	3	MDR1
Guler et al., 2013	Dd2	H5	DSM1	SRR941241	CNVnator	Pf3D7_06_v3	79101	152500	73400	8	DHODH
Guler et al., 2013	Dd2	H5	DSM1	SRR941241	CNVnator	Pf3D7_12_v3	971301	976500	5200	5	GCH1
Guler et al., 2013	Dd2	H6	DSM1	SRR941237	Lumpy	Pf3D7_05_v3	888297	970227	81930	nd	MDR1
Guler et al., 2013	Dd2	L1	DSM1	SRR941238	Lumpy	Pf3D7_05_v3	888298	970236	81938	nd	MDR1
Guler et al., 2013	Dd2	Parent (WT1)	None	SRR941239	Lumpy	Pf3D7_05_v3	888296	970236	81940	nd	MDR1
Guler et al., 2013	Dd2	H2	DSM1	SRR941240	Lumpy	Pf3D7_05_v3	888297	970225	81928	nd	MDR1
Guler et al., 2013	Dd2	H5	DSM1	SRR941241	Lumpy	Pf3D7_05_v3	888307	970240	81933	nd	MDR1
Guler et al., 2013	Dd2	H6	DSM1	SRR941237	Lumpy	Pf3D7_06_v3	64578	158122	93544	nd	DHODH
Guler et al., 2013	Dd2	L1	DSM1	SRR941238	Lumpy	Pf3D7_06_v3	79067	152487	73420	nd	DHODH
Guler et al., 2013	Dd2	H2	DSM1	SRR941240	Lumpy	Pf3D7_06_v3	79068	152486	73418	nd	DHODH
Guler et al., 2013	Dd2	H5	DSM1	SRR941241	Lumpy	Pf3D7_06_v3	79067	152482	73415	nd	DHODH
*nd: not detected by Lumpy or not detected by CNVnator at 100bp bin size

### Sheet: Table S5
Supplementary Table 5. ddPCR primer and probe sequences
Name	Gene ID	Gene Name	Chromosome	Copy Number	Sequence 5' to 3'
					Forward	Reverse	Probe
Calcium-transporting ATPase	PF3D7_0106300	ATP6	1	1	CCTTATTGGGTATACCTGACAGT	TTGCTGGTAATCCGTCAGTAA	56FAM/AGCTCCCGTTCAATTATTGTGGGT/ZEN/Iowa Black FQ *
Seryl‐tRNA synthetase	PF3D7_ 0717700	SERYL	7	1	GGAACAATTCTGTATTGCTTTACC	AAGCTGCGTTGTTTAAAGCTC	VIC/ACATGAAGAAATGATACAAACA/3MGBEc
Dihydroorotate dehydrogenase	PF3D7_0603300	DHODH	6	multi-copy	GTGTTAGCGGAGCAAAACTAAAAG	ATAATTGACAAACTGAAGCACCTG	56FAM/CATTATTGCATCAGGAGGGA/MGBNFQ
GTP cyclohydrolase 1	PF3D7_1224000	GCH1	12	multi-copy	AGGGGAGTTAAAGAGCACGA	TTTAAATTTTCCACAGAAGAGTCAAT	56FAM/AGCAGAAAAAGAGAATCCTACAGTTCA/ZEN/Iowa Black FQ *
